# Hijacking host microPEP: pathogens modulate the microRNA-microPEP loop to promote infection

**DOI:** 10.1101/2025.08.01.668066

**Authors:** Emmanuel Clostres, Christophe Penno, Abdelhak El-Amrani, Virginie Daburon, Kévin Gazengel, Cécile Monard, Stéphanie Daval

## Abstract

The partners of an ecological association tend to copy the biological system of their hosts. We hypothesized that microorganisms, particularly pathogens, have acquired the ability to express short peptides (pathoPEPs) homologous to host microPEPs (miPEPs) thus modulating the expression of the corresponding host microRNA (miRNA) and the function of miRNA-targeted genes. The pathosystem involving interactions between *Brassica napus* and its pathogen *Plasmodiophora brassicae* was studied. Using *in silico* analysis and ribosomal profiling, we identified three putative pathoPEPs produced by *P. brassicae* and their targeted plant miRNA genes. A link between the level of infection of *B. napus* by *P. brassicae* and the expression of pathoPEPs and their targeted miRNA genes was found, with the expression of the latter two being inversely related. Finally, we identified differential expression and translation of genes predicted to be targets of pathoPEP-regulated miRNAs. These genes, involved in auxin pathway, immune defense, root architecture or carbohydrate metabolism, are thought to enable *P. brassicae*, through its pathoPEPs, to hijack plant’s metabolic pathways (hormonal pathways, sugar synthesis, root morphology), thereby facilitating its invasion. Using computational *in silico* approaches, the involvement of miPEPs from plant pathogens as a host post-transcriptional regulatory pathway is described herein for the first time.
