## Supplementary Table S1 for "Hijacking host microPEP: pathogens modulate the microRNA-microPEP loop to promote infection"

### Sheet: TableS1
PEP_sequence_name	PEP_sequence	Targeted_genes	Targeted_miRNA	Infection_level
Pldbra_eH_r1s018g08677_3	MLSPVTAPWQ	gene-LOC106368582	mir156	moderate;weak
Pldbra_eH_r1s016g07800_5	MLSRMLANSL	gene-LOC106368582	mir156	moderate;weak
Pldbra_eH_r1s011g05987_1	MRLRMDY	gene-LOC106368582	mir156	moderate;weak
Pldbra_eH_r1s004g02522_10	MPSRWPTT	gene-LOC106375391	mir156	moderate;severe
Pldbra_eH_r1s011g05845_9	MRSRWRAR	gene-LOC106375391	mir156	moderate;severe
Pldbra_eH_r1s019g08859_35	MSLEVPFH	gene-LOC106375391	mir156	moderate;severe
Pldbra_eH_r1s003g01978_4	MEHRRRRD	gene-LOC106389769	mir156	moderate;severe
Pldbra_eH_r1s013g06771_1	MEVRRRRA	gene-LOC106389769	mir156	moderate;severe
Pldbra_eH_r1s026g10465_5	MLDGSSSYGNWL	gene-LOC106389769	mir156	moderate
Pldbra_eH_r1s013g06676_1	MRPWSPR	gene-LOC106389769	mir156	moderate;severe
Pldbra_eH_r1s035g11692_1	MTRIMSC	gene-LOC106389769	mir156	moderate;severe
Pldbra_eH_r1s011g06030_26	MFSSSN	gene-LOC106390022	mir156	moderate;weak
Pldbra_eH_r1s021g09284_16	MPSWIPV	gene-LOC106390022	mir156	moderate;weak
Pldbra_eH_r1s006g03405_4	MWRVST	gene-LOC106390022;gene-LOC106424115	mir156	moderate;weak
Pldbra_eH_r1s033g11481_8	MFGVWR	gene-LOC106407493	mir156	moderate;severe;weak
Pldbra_eH_r1s017g08386_11	MFLMFSS	gene-LOC106407493	mir156	moderate;severe;weak
Pldbra_eH_r1s009g05044_1	MIGETLPG	gene-LOC106407493	mir156	moderate;severe
Pldbra_eH_r1s004g02262_2	MLELWF	gene-LOC106407493	mir156	moderate;severe;weak
Pldbra_eH_r1s004g02622_7	MLGISLIV	gene-LOC106407493	mir156	moderate;severe;weak
Pldbra_eH_r1s008g04591_9	MLLWAF	gene-LOC106407493	mir156	moderate;severe;weak
Pldbra_eH_r1s020g09116_2	MNGVKSPE	gene-LOC106407493	mir156	moderate;severe;weak
Pldbra_eH_r1s003g01924_5	MNTFALVRSH	gene-LOC106407493	mir156	moderate;severe;weak
Pldbra_eH_r1s002g01101_1	MRSRCAST	gene-LOC106407493	mir156	moderate;severe;weak
Pldbra_eH_r1s001g00596_5	MSTFLKKH	gene-LOC106407493	mir156	moderate;severe;weak
Pldbra_eH_r1s009g05284_11	MVQHDV	gene-LOC106407493	mir156	weak
Pldbra_eH_r1s010g05765_8	MVRLKTPT	gene-LOC106407493	mir156	moderate;severe;weak
Pldbra_eH_r1s007g04176_5	MLVQTLTL	gene-LOC106424115	mir156	moderate;weak
Pldbra_eH_r1s015g07375_3	MLYQQTDS	gene-LOC106424115	mir156	moderate;weak
Pldbra_eH_r1s002g01204_9	MRPYRIRSPSI	gene-LOC106424115	mir156	moderate;weak
Pldbra_eH_r1s004g02369_6	MCAPIVHC	gene-LOC111209711	mir156	moderate;severe;weak
Pldbra_eH_r1s008g04572_4	MCSACPRTLPC	gene-LOC111209711	mir156	moderate;severe
Pldbra_eH_r1s004g02631_6	MCSPYPVLTAPC	gene-LOC111209711	mir156	moderate;severe;weak
Pldbra_eH_r1s005g03020_6	MIPCDI	gene-LOC111209711	mir156	moderate;severe;weak
Pldbra_eH_r1s046g12334_3	MKPSMSS	gene-LOC111209711	mir156	weak
Pldbra_eH_r1s001g00368_3	MPLRRRLRPCIGNV	gene-LOC111209711	mir156	moderate;severe;weak
Pldbra_eH_r1s007g04268_11	MPYQPWPNRDFESI	gene-LOC111209711	mir156	moderate;severe;weak
Pldbra_eH_r1s010g05720_6	MFPMCL	gene-LOC111209711;gene-LOC111215065	mir156	moderate;severe;weak
Pldbra_eH_r1s007g04078_7	MNHMLNGGVLD	gene-LOC111209711;gene-LOC111215065	mir156	moderate;severe;weak
Pldbra_eH_r1s043g12252_9	MNYVVYFICS	gene-LOC111209711;gene-LOC111215065	mir156	moderate;severe;weak
Pldbra_eH_r1s017g08231_11	MRVPLCV	gene-LOC111209711;gene-LOC111215065	mir156	moderate;severe;weak
Pldbra_eH_r1s007g04083_1	MSWPDTRRP	gene-LOC111209711;gene-LOC111215065	mir156	moderate;severe;weak
Pldbra_eH_r1s005g02906_3	MFLGDSTT	gene-LOC111209882	mir156	moderate
Pldbra_eH_r1s001g00337_11	MHLGQRLF	gene-LOC111209882	mir156	moderate;severe
Pldbra_eH_r1s012g06393_4	MNLGPNPYVS	gene-LOC111209882	mir156	moderate;severe
Pldbra_eH_r1s027g10606_5	MPLSTLRRI	gene-LOC106359524	mir158	moderate;severe
Pldbra_eH_r1s019g08936_2	MRLPMRFQ	gene-LOC106359524	mir158	moderate;severe
Pldbra_eH_r1s004g02579_4	MDNVIGCRPN	gene-LOC111205685	mir160	moderate;severe
Pldbra_eH_r1s001g00096_4	MFVAQSY	gene-LOC111205685;gene-LOC111209134	mir160	moderate;severe
Pldbra_eH_r1s007g04107_7	MFVIVKYV	gene-LOC111205685;gene-LOC111209134	mir160	moderate;severe
Pldbra_eH_r1s012g06406_1	MFVSQPPG	gene-LOC111205685;gene-LOC111209134	mir160	moderate;severe
Pldbra_eH_r1s007g04392_2	MITTVDLSNF	gene-LOC111205685;gene-LOC111209134	mir160	moderate;severe
Pldbra_eH_r1s017g08123_1	MPRPKPNLMSSEF	gene-LOC111205685;gene-LOC111209134	mir160	moderate;severe
Pldbra_eH_r1s018g08568_6	MTVVFLNT	gene-LOC111205685;gene-LOC111209134	mir160	moderate;severe
Pldbra_eH_r1s011g05873_3	MALDVTDFRET	gene-LOC111208321	mir160	moderate;severe
Pldbra_eH_r1s037g11863_8	MFPPHVSWA	gene-LOC111208321	mir160	moderate;severe
Pldbra_eH_r1s010g05642_6	MNNVGRFREP	gene-LOC111208321	mir160	moderate;severe
Pldbra_eH_r1s001g00731_12	MRPHRCVI	gene-LOC111208321	mir160	moderate;severe
Pldbra_eH_r1s002g01406_1	MVRGVLPVCRR	gene-LOC111208321	mir160	severe
Pldbra_eH_r1s007g04140_2	MALSMPAIF	gene-LOC111214693	mir160	moderate;severe
Pldbra_eH_r1s007g04097_11	MHICRCVI	gene-LOC106352368;gene-LOC106366705	mir167_1	moderate;severe;weak
Pldbra_eH_r1s003g01620_6	MHVACYCTIT	gene-LOC106352368;gene-LOC106366705	mir167_1	moderate;severe;weak
Pldbra_eH_r1s003g01485_3	MATSRSVSRS	gene-LOC106366705	mir167_1	weak
Pldbra_eH_r1s025g10276_3	MDGPLCTWL	gene-LOC106366705	mir167_1	moderate;severe;weak
Pldbra_eH_r1s001g00616_5	MHTVHHQVLGNSC	gene-LOC106366705	mir167_1	moderate;severe
Pldbra_eH_r1s031g11360_1	MLLPTCWP	gene-LOC106366705	mir167_1	moderate;severe;weak
Pldbra_eH_r1s018g08594_1	MLVLHG	gene-LOC106366705	mir167_1	moderate;severe;weak
Pldbra_eH_r1s008g04595_2	MNSWPWLAPCC	gene-LOC106366705	mir167_1	moderate;severe;weak
Pldbra_eH_r1s005g03207_1	MPHRQLERRL	gene-LOC106366705	mir167_1	moderate;severe;weak
Pldbra_eH_r1s005g03221_4	MPSHERGSRC	gene-LOC106366705	mir167_1	moderate;severe;weak
Pldbra_eH_r1s009g05346_4	MDNLYYPTYLV	gene-LOC111198781	mir168	moderate;severe
Pldbra_eH_r1s001g00517_4	MGMFLVQ	gene-LOC111198781	mir168	moderate;severe
Pldbra_eH_r1s015g07452_1	MHCHWNLFGE	gene-LOC111198781	mir168	moderate;severe
Pldbra_eH_r1s007g03961_11	MLRWLKLIISCI	gene-LOC111198781	mir168	moderate;severe
Pldbra_eH_r1s043g12224_8	MLILIFQIVFMVQLFI	gene-LOC106360231	mir171_1	moderate;severe
Pldbra_eH_r1s020g09166_16	MSFGLARRQRYS	gene-LOC106395336	mir171_1	moderate;severe
Pldbra_eH_r1s001g00056_2	MTAGSTMGSGPTVRTTAT	gene-LOC106395336	mir171_1	moderate;severe
Pldbra_eH_r1s042g12179_2	MALLCIAC	gene-LOC106438439	mir172	moderate
Pldbra_eH_r1s008g04845_6	MASTMPRL	gene-LOC106438439	mir172	moderate
Pldbra_eH_r1s008g04783_4	MGILNGLHR	gene-LOC106438439	mir172	moderate
Pldbra_eH_r1s017g08284_19	MHLHDKQ	gene-LOC106438439	mir172	moderate
Pldbra_eH_r1s022g09671_23	MIHIRLHI	gene-LOC106438439	mir172	moderate
Pldbra_eH_r1s016g07830_1	MLAWSSHL	gene-LOC106438439	mir172	moderate
Pldbra_eH_r1s001g00682_1	MLLYTAHS	gene-LOC106438439	mir172	moderate
Pldbra_eH_r1s006g03684_5	MLPYLMSVHI	gene-LOC106438439	mir172	moderate
Pldbra_eH_r1s014g07303_3	MLTFALRT	gene-LOC106438439	mir172	moderate
Pldbra_eH_r1s002g01224_3	MPGLRQNVHKTG	gene-LOC106438439	mir172	moderate
Pldbra_eH_r1s010g05482_2	MVWAWPSA	gene-LOC106438439	mir172	moderate
Pldbra_eH_r1s019g08721_7	MVWIMDAA	gene-LOC106438439	mir172	moderate
Pldbra_eH_r1s010g05711_1	MVWQMPRSV	gene-LOC106438439	mir172	moderate
Pldbra_eH_r1s015g07353_5	MYDRHRQVDQYII	gene-LOC106438439	mir172	moderate
Pldbra_eH_r1s030g11148_6	MISQAPHFQR	gene-LOC111199259	mir172	moderate
Pldbra_eH_r1s047g12392_2	MLNQCI	gene-LOC111199259	mir172	moderate
Pldbra_eH_r1s013g06910_3	MPLRSRLTLSFSQ	gene-LOC111199259	mir172	moderate
Pldbra_eH_r1s014g06983_6	MRFPFCNSCLR	gene-LOC111199259	mir172	moderate
Pldbra_eH_r1s018g08607_7	MVSGLPHI	gene-LOC111199259	mir172	moderate
Pldbra_eH_r1s012g06400_16	MLAGSSTL	gene-LOC111205331	mir390	moderate;severe
Pldbra_eH_r1s019g08975_1	MLNGAASS	gene-LOC111205331	mir390	moderate;severe
Pldbra_eH_r1s011g06079_3	MLSAVAWL	gene-LOC111205331	mir390	moderate;severe
Pldbra_eH_r1s014g07179_2	MLSGVITP	gene-LOC111205331	mir390	moderate;severe
Pldbra_eH_r1s039g12044_6	MCHWHQ	gene-LOC106360797	mir393	moderate
Pldbra_eH_r1s002g01141_1	MFQRPS	gene-LOC106360797	mir393	moderate
Pldbra_eH_r1s008g04480_6	MIAHLH	gene-LOC106360797	mir393	moderate
Pldbra_eH_r1s013g06911_11	MIGHTH	gene-LOC106360797	mir393	moderate
Pldbra_eH_r1s011g06095_3	MPQKRRESALVADS	gene-LOC106360797	mir393	moderate
Pldbra_eH_r1s005g02741_17	MQSHRH	gene-LOC106360797	mir393	moderate
Pldbra_eH_r1s001g00098_14	MCISRR	gene-LOC111204292	mir398	moderate;severe
