## Supplementary Table S2 for "Hijacking host microPEP: pathogens modulate the microRNA-microPEP loop to promote infection"

### Sheet: TableS2
pathoPEP_name	pathoPEP_position	pathoPEP_region	pathoPEP_ribosomal_coverage
Pldbra_eH_r1s019g08859_35	7087-7110	3'UTR	+
Pldbra_eH_r1s006g03405_4	963-980	3'UTR	-
Pldbra_eH_r1s020g09116_2	91-114	5'UTR	+
Pldbra_eH_r1s003g01924_5	2149-2178	3'UTR	-
Pldbra_eH_r1s009g05284_11	1454-1471	3'UTR	-
Pldbra_eH_r1s002g01204_9	1239-1271	3'UTR	+++
Pldbra_eH_r1s005g03020_6	782-799	3'UTR	-
Pldbra_eH_r1s046g12334_3	767-787	3'UTR	+
Pldbra_eH_r1s010g05720_6	691-708	3'UTR	-
Pldbra_eH_r1s012g06393_4	602-631	3'UTR	+++
Pldbra_eH_r1s019g08936_2	262-285	3'UTR	+
Pldbra_eH_r1s001g00096_4	361-381	3'UTR	-
Pldbra_eH_r1s018g08568_6	1500-1523	3'UTR	++
Pldbra_eH_r1s037g11863_8	2411-2437	3'UTR	-
Pldbra_eH_r1s001g00731_12	2313-2336	3'UTR	-
Pldbra_eH_r1s003g01620_6	874-903	3'UTR	-
Pldbra_eH_r1s003g01485_3	342-371	5'UTR	-
Pldbra_eH_r1s009g05346_4	1438-1470	3'UTR	-
Pldbra_eH_r1s020g09166_16	1496-1531	3'UTR	-
Pldbra_eH_r1s022g09671_23	3592-3615	3'UTR	++
Pldbra_eH_r1s016g07830_1	1932-09-01	5'UTR	+++
Pldbra_eH_r1s001g00682_1	74-97	5'UTR	-
Pldbra_eH_r1s006g03684_5	1377-1406	3'UTR	++
Pldbra_eH_r1s015g07353_5	859-897	3'UTR	+++
Pldbra_eH_r1s013g06910_3	309-347	5'UTR	-
Pldbra_eH_r1s008g04480_6	584-601	3'UTR	-
Pldbra_eH_r1s013g06911_11	1555-1572	3'UTR	+++
